# An injury-responsive *bHLH* is required for regenerative responses following mechanical injury in adult *Schistosoma mansoni*

**DOI:** 10.64898/2026.07.31.742058

**Authors:** Lu Zhao, James. J. Collins

**Author notes:** To whom correspondence should be addressed James J. Collins III UT Southwestern Medical Center Department of Pharmacology 6001 Forest Park. Rd. Dallas, TX 75390, USA.

## Abstract

Adult schistosomes can survive for decades in the hostile niche of the host vasculature, yet the mechanisms that support tissue repair and resilience remain poorly understood. Here, we show that both mechanical and chemical injury trigger robust proliferative responses in adult parasites and display distinct spatial patterns. We identify a *bHLH* transcription factor that responds specifically to mechanical injury and is required for injury-induced stem cell proliferation and parenchymal cell renewal. Downstream, we find a WD40 repeat-containing protein that acts within a subset of stem cells to mediate this regenerative program. Together these findings detail an injury-responsive regenerative program in schistosomes that supports both their longevity and resilience *in vivo*.
