## Supplementary material for "An injury-responsive *bHLH* is required for regenerative responses following mechanical injury in adult *Schistosoma mansoni*": Data S3

### Sheet: tail-amp vs intact
Smp_ID	baseMean	log2FoldChange	lfcSE	stat	pvalue	padj
Smp_331630	768.435	4.2296	0.27588	15.3313	4.72e-53	2.11e-49
Smp_317690	796.493	3.83174	0.270592	14.1606	1.61e-45	4.78e-42
Smp_172460	645.984	1.6172	0.125549	12.881	5.76e-38	1.03e-34
Smp_130370	426.761	2.11911	0.169073	12.5337	4.88e-36	7.27e-33
Smp_311670	7931	2.56773	0.207539	12.3723	3.69e-35	4.71e-32
Smp_142420	1030.49	2.00076	0.16781	11.9227	9.01e-33	8.94e-30
Smp_340060	59848.8	2.04734	0.180027	11.3724	5.74e-30	3.66e-27
Smp_342370	94.0285	4.85847	0.456536	10.642	1.9e-26	9.98e-24
Smp_094930	216.305	2.18985	0.220331	9.93888	2.82e-23	1.01e-20
Smp_349610	223.041	2.36828	0.24103	9.82567	8.73e-23	2.79e-20
Smp_335140	108.081	3.23329	0.333277	9.70153	2.97e-22	8.29e-20
Smp_058380	815.282	2.3306	0.243314	9.57857	9.84e-22	2.38e-19
Smp_165230	209.253	3.19548	0.34032	9.38966	6.02e-21	1.34e-18
Smp_157690	765.924	1.82364	0.204482	8.91837	4.73e-19	8.81e-17
Smp_341790	290.95	2.43758	0.285125	8.54918	1.24e-17	2.01e-15
Smp_031390	117.035	2.2534	0.26496	8.50465	1.82e-17	2.91e-15
Smp_316220	139.645	2.30462	0.274174	8.40567	4.25e-17	6.67e-15
Smp_129510	655.457	1.8767	0.225787	8.3118	9.43e-17	1.43e-14
Smp_350310	161.665	1.59715	0.192911	8.27917	1.24e-16	1.82e-14
Smp_331730	55.199	3.71884	0.459693	8.08983	5.98e-16	8.34e-14
Smp_132830	323.029	1.73461	0.218444	7.94074	2.01e-15	2.52e-13
Smp_210800	346.661	1.95111	0.263154	7.41432	1.22e-13	1.28e-11
Smp_341290	547.794	2.43201	0.332872	7.30615	2.75e-13	2.82e-11
Smp_134870	3193.85	1.69883	0.233767	7.26722	3.67e-13	3.64e-11
Smp_349540	44.312	3.09228	0.428858	7.2105	5.57e-13	5.47e-11
Smp_141250	724.991	4.779	0.695444	6.87187	6.34e-12	5.04e-10
Smp_311660	46.8462	2.63553	0.39242	6.71611	1.87e-11	1.33e-09
Smp_333360	197.784	5.07913	0.761456	6.67028	2.55e-11	1.75e-09
Smp_348320	2186.43	3.68564	0.594267	6.20199	5.58e-10	3.09e-08
Smp_121230	36.1054	3.11938	0.521685	5.97944	2.24e-09	1.11e-07
Smp_180660	28.527	3.75102	0.640204	5.8591	4.65e-09	2.18e-07
Smp_324210	768.609	2.73868	0.46802	5.85164	4.87e-09	2.26e-07
Smp_156400	82.0519	1.56452	0.284316	5.50274	3.74e-08	1.43e-06
Smp_133770	27.9236	5.06531	0.948264	5.34167	9.21e-08	3.15e-06
Smp_139140	165.467	3.35015	0.644489	5.19814	2.01e-07	6.08e-06
Smp_342960	39.7933	1.56203	0.311664	5.01189	5.39e-07	1.48e-05
Smp_136870	92.2863	2.02926	0.44071	4.60451	4.13e-06	9.21e-05

### Sheet: tail-head-amp vs intact
Smp_ID	baseMean	log2FoldChange	lfcSE	stat	pvalue	padj
Smp_331630	768.435	3.87107	0.276101	14.0205	1.16823e-44	3.40927e-41
Smp_130370	426.761	2.25286	0.168557	13.3655	9.61371e-41	2.1042e-37
Smp_317690	796.493	3.51519	0.270778	12.9818	1.55152e-38	2.71672e-35
Smp_172460	645.984	1.5952	0.125426	12.7182	4.68275e-37	6.83292e-34
Smp_142420	1030.49	2.05674	0.167673	12.2663	1.37309e-34	1.50267e-31
Smp_311670	7931	2.46246	0.207542	11.8649	1.80211e-32	1.57775e-29
Smp_340060	59848.8	1.73961	0.180031	9.66284	4.33673e-22	1.89841e-19
Smp_350310	161.665	1.82098	0.191134	9.52721	1.61572e-21	5.44061e-19
Smp_342370	94.0285	4.34944	0.458209	9.49225	2.26096e-21	7.06952e-19
Smp_094930	216.305	2.05609	0.220549	9.32262	1.13503e-20	3.01126e-18
Smp_031390	117.035	2.43558	0.263497	9.24329	2.39026e-20	6.15493e-18
Smp_165230	209.253	3.08431	0.340403	9.06078	1.29524e-19	3.06482e-17
Smp_157690	765.924	1.8203	0.204397	8.90571	5.30443e-19	1.22211e-16
Smp_335140	108.081	2.95208	0.334247	8.83203	1.02793e-18	2.24989e-16
Smp_134870	3193.85	2.00876	0.233672	8.59652	8.2169e-18	1.63498e-15
Smp_331730	55.199	3.92917	0.457824	8.58226	9.30233e-18	1.80982e-15
Smp_316220	139.645	2.30425	0.273829	8.41493	3.93128e-17	7.02415e-15
Smp_349610	223.041	1.94474	0.242191	8.02978	9.76477e-16	1.47397e-13
Smp_341790	290.95	2.25218	0.285356	7.8925	2.9619e-15	4.11611e-13
Smp_132830	323.029	1.61142	0.218568	7.37264	1.67284e-13	1.87765e-11
Smp_210800	346.661	1.89468	0.263115	7.20094	5.98004e-13	6.23276e-11
Smp_349540	44.312	2.99406	0.429066	6.97808	2.99234e-12	2.64626e-10
Smp_129510	655.457	1.54958	0.226101	6.85349	7.20703e-12	6.00929e-10
Smp_141250	724.991	4.74862	0.695429	6.82833	8.59086e-12	7.09556e-10
Smp_324210	768.609	3.04927	0.467835	6.51784	7.13279e-11	5.24769e-09
Smp_348320	2186.43	3.50175	0.594281	5.89242	3.80578e-09	1.85109e-07
Smp_311660	46.8462	2.30956	0.394798	5.84997	4.91651e-09	2.33935e-07
Smp_139140	165.467	3.65422	0.643889	5.67523	1.38502e-08	5.94403e-07
Smp_333360	197.784	4.28151	0.762274	5.61676	1.94571e-08	7.92311e-07
Smp_121230	36.1054	2.87622	0.523203	5.49732	3.85602e-08	1.4678e-06
Smp_178420	24.4309	2.10015	0.40072	5.24095	1.59755e-07	5.21885e-06
Smp_120070	44.4713	1.81976	0.356433	5.10548	3.29964e-07	9.93806e-06

### Sheet: Top 30
tail-amp vs intact				tail-head-amp vs intact
Smp_ID	log2FoldChange	Padj<0.0001		Smp_ID	log2FoldChange	Padj<0.0001
Smp_333360	5.07913	1.75462e-09		Smp_333360	4.28151	7.92311e-07
Smp_342370	4.85847	9.98205e-24		Smp_342370	4.34944	7.06952e-19
Smp_141250	4.779	5.04373e-10		Smp_141250	4.74862	7.09556e-10
Smp_331630	4.2296	2.10985e-49		Smp_331630	3.87107	3.40927e-41
Smp_317690	3.83174	4.78438e-42		Smp_317690	3.51519	2.71672e-35
Smp_331730	3.71884	8.34077e-14		Smp_331730	3.92917	1.80982e-15
Smp_348320	3.68564	3.09372e-08		Smp_348320	3.50175	1.85109e-07
Smp_139140	3.35015	6.07535e-06		Smp_139140	3.65422	5.94403e-07
Smp_335140	3.23329	8.29214e-20		Smp_335140	2.95208	2.24989e-16
Smp_165230	3.19548	1.34444e-18		Smp_165230	3.08431	3.06482e-17
Smp_121230	3.11938	1.11135e-07		Smp_121230	2.87622	1.4678e-06
Smp_349540	3.09228	5.4729e-11		Smp_349540	2.99406	2.64626e-10
Smp_324210	2.73868	2.2649e-07		Smp_324210	3.04927	5.24769e-09
Smp_311660	2.63553	1.33397e-09		Smp_311660	2.63553	1.33397e-09
Smp_311670	2.56773	4.71128e-32		Smp_311670	2.46246	1.57775e-29
Smp_341790	2.43758	2.01365e-15		Smp_341790	2.25218	4.11611e-13
Smp_349610	2.36828	2.78517e-20		Smp_349610	1.94474	1.47397e-13
Smp_316220	2.30462	6.66801e-15		Smp_316220	2.30425	7.02415e-15
Smp_031390	2.2534	2.9058e-15		Smp_031390	2.43558	6.15493e-18
Smp_094930	2.18985	1.0077e-20		Smp_094930	2.05609	3.01126e-18
Smp_130370	2.11911	7.27256e-33		Smp_130370	2.25286	2.1042e-37
Smp_340060	2.04734	3.66149e-27		Smp_340060	1.73961	1.89841e-19
Smp_142420	2.00076	8.94343e-30		Smp_142420	2.05674	1.50267e-31
Smp_210800	1.95111	1.28488e-11		Smp_210800	1.89468	6.23276e-11
Smp_129510	1.8767	1.42733e-14		Smp_129510	1.54958	6.00929e-10
Smp_157690	1.82364	8.8074e-17		Smp_157690	1.8203	1.22211e-16
Smp_132830	1.73461	2.52196e-13		Smp_132830	1.61142	1.87765e-11
Smp_134870	1.69883	3.64268e-11		Smp_134870	2.00876	1.63498e-15
Smp_172460	1.6172	1.02909e-34		Smp_172460	1.5952	6.83292e-34
Smp_350310	1.59715	1.81668e-14		Smp_350310	1.82098	5.44061e-19
