## Supplementary material for "An injury-responsive *bHLH* is required for regenerative responses following mechanical injury in adult *Schistosoma mansoni*": Data S5

### Sheet: RNAi
Smp_ID	Name	Abbreviation	Forward	Reverse
Smp_041540	eled	eled	TGGGATGTATGGTCGGAAGT	CACAAGAGCGGGAAATGTCT
Smp_132830	Basic helix loop helix domain containing protein	bHLH	ATGACACCACCAACACGAAG	TTGAAGATGAAAGTGGGATGG
Smp_094930	Early growth response protein1	egr1	CCACGAGTACTGACCCGACT	TGCGTCCACAAGATTCACAT
Smp_134870	Early growth response protein2	egr2	TCACTCAACCGCAAATTCAG	CGACGATGTGTCATCAAATG
Smp_316220	Cadherin-like domain containing protein	cadherin-like	TAATTGTCCTCCCACCTGGA	GCCAAATTAGGACCTGCAAA
Smp_335630	Putative tetraspanin	tsp-2	ATGGCTCTTGGTTGTGGGTA	CCGCGCTTTATAGCCAATAG
Smp_214190	Calpain	calpain	TGAACAAGGAGCACTTGGTG	CCATCTGCAGTGAAGCTCAA
Smp_077720	Annexin A5	annexin	TAGCGCTGAAAATGATGCAG	CGTAAATCCATCAATGCCATAA
Smp_105410	Glucose transport protein 4	gtp-4	ATCTCTTCGTGGTGGAATCG	CTGTTCGAGCTGTTGTTGGA
Smp_153390	Nucleotide pyrophosphatase/phosphodiesterase 5	npp-5	GGATTGGAAGTGAGGCGATA	GCAGGTTCCAAATCAAGCAT
Smp_194050			TCGACAACAGTGGCTGGCGT	GCTGTTTCCGTGACTGTTTTTGCT
Smp_051920	Nanos-2	nanos2	TCTGGTCCACACAGAAGTCC	TATAACAAGAGCGGCCCCAA
Smp_031770	Tropomyosin-2	tpm2	AATGTTGGCAATGAAATTGGA	TCAAGACGATCAGCATCAGC
Smp_212710	Transforming growth factor-beta-induced protein ig-h3	tgfbi	TTGTGCATTTTGGCGTTTAC	TTCCCATGTCTTTTGATTTGG
Smp_343260	Cathepsin L	ctsl	GGATCATGTTGGGCATTCTC	CCCCATGTAGTACCCCAACT
Smp_073270	Neuroendocrine protein 7B2	7b2	GTGCGGTCAAATATTGGCTA	TTGTGATGGTTTATATGGTCCAA
Smp_125760	WD40 domain-containing protein	wd40-1	CCGTTCGCTTGTGACTTTTC	GCGAATTGACTGCCAAATCC
Smp_054610	WD40 domain-containing protein	wd40-2	CCACCTGGCGAATTATGTGA	TGACCAAACCCAACGACATT
Smp_342720			TGAAGCATGTGGGTCGATATT	GAGAGCCATGAGAGCACAAC

### Sheet: qPCR primers
GeneID	Name	Abbreviation	qPCR_Forward primer	qPCR_Reverse primer
Smp_041540	eled	eled	TCGAGTGTTGCGCGACGAAC	TCACCGAGGACTGTGACTCCGT
Smp_132830	Basic helix loop helix domain containing protein	bHLH	ATGACACCACCAACACGAAG	CCGTTTCTTTAACCGACGAA
Smp_125760	wd40 repeat domain containg protein	wd40-1	GGGTTAAACCGGACGCAGTA	AGTGCGTGTTCTTCTTCCGT
Smp_054610	wd40 repeat domain containg protein	wd40-2	CTTTGCTCCCTATCCTGCCC	TGTCTGTCTTCAACACGCCA
Smp_900000	Cytochrome C oxidase I	CytC	GTGGGAGTCTTTGGTTGTTG	CCACCCACAACTTAGAAGCA
